# *PhageDPO*: Phage Depolymerase Finder

**DOI:** 10.1101/2023.02.24.529883

**Authors:** Maria Vieira, José Duarte, Rita Domingues, Hugo Oliveira, Oscar Dias

## Abstract

Bacteriophages are the most predominant and genetically diverse biological entities on Earth. They are bacterial viruses which encode numerous proteins with potential antibacterial activity. However, most bacteriophage-encoded proteins have no assigned function, hindering the discovery of novel antibacterial agents. In particular, there has been a growing interest in exploring recombinant bacteriophage depolymerases from the fundamental standpoint, but mostly for biotechnological applications to control bacterial pathogens. Due to the lack of efficient identification tools, we developed *PhageDPO*, the first developed tool that predicts depolymerases in bacteriophage genomes using machine learning methods.

**Availability and implementation:** *PhageDPO* was integrated into a Galaxy framework available online at: bit.ly/phagedpo.
