## Supplementary Table for "*PhageDPO*: Phage Depolymerase Finder"

### Sheet: Table S1
Table S1. List of phage proteins used in the training data, as positive cases
Phage name	Protein Accession Number
Acinetobacter phage AB3	YP_008060136.1
Acinetobacter phage Ab124	QMP19165.1
Acinetobacter phage vB AbaA fBenAci001	QOV07748.1
Acinetobacter phage vB AbaA fBenAci003	QOV07848.1
Acinetobacter phage phiAB6	YP_009288671.1
Acinetobacter phage Petty	YP_009006536.1
Acinetobacter phage vB AbaS TRS1	YP_009289769.1
Acinetobacter phage vB AbaP PD-AB9	YP_009189830.1
Acinetobacter phage vB AbaP APK26	QQO97001.1
Acinetobacter phage vB AbaP APK48	QFG06960.1
Acinetobacter phage vB AbaP APK32	AZU99395.1
Acinetobacter phage vB AbaP APK48-3	QGH71569.1
Acinetobacter phage vB AbaP APK89	QGK90394.1
Acinetobacter virus vB AbaP AGC01	QIW86364.1
Acinetobacter phage Paty	QQM15083.1
Acinetobacter phage vB AbaP APK2-2	AZU99292.1
Acinetobacter phage vB AbaP APK44	QGK90444.1
Acinetobacter phage Ab105-1phi	ALJ99087.1
Acinetobacter phage vB ApiP P2	YP_009610536.1
Acinetobacter phage phiAB1	YP_009189380.1
Acinetobacter phage vB AbaP PD-6A3	YP_009190472.1
Acinetobacter phage SWH-Ab-1	YP_009949058.1
Acinetobacter phage vB AbaP AS11	YP_009599281.1
Acinetobacter phage vB AbaP APK116	QHS01530.1
Acinetobacter phage vB AbaP APK14	AYR04394.1
Acinetobacter phage Fri1	YP_009203055.1
Acinetobacter phage vB AbaP PMK34	QGF20174.1
Acinetobacter phage vB AbaA fBenAci002	QOV07800.1
Acinetobacter phage Pipo	QQO92973.1
Acinetobacter phage vB AbaP B09 Aci08	YP_009814060.1
Acinetobacter phage vB AbaP APK81	QNO11418.1
Acinetobacter phage vB AbaP 46-62 Aci07	YP_009813438.1
Acinetobacter phage vB AbaP APK87	QGK90498.1
Acinetobacter phage vB AbaP Acibel007	YP_009103257.1
Acinetobacter phage AbTJ	QAU04146.1
Acinetobacter phage phiAC-1	YP_009216837.1
Acinetobacter phage SH-Ab 15497	AUG85465.1
Acinetobacter phage DMU1	QOI69765.1
Acinetobacter phage Aristophanes	QNO11465.1
Acinetobacter phage vB AbaM IME284	AYP68982.1
Acinetobacter phage Bphi-R2919	QGH74055.1
Acinetobacter phage Bphi-R1888	QGH74134.1
Acinetobacter phage Abp9	QEA11050.1
Acinetobacter phage LZ35	YP_009291902.1
Acinetobacter phage AB1	YP_009613841.1
Acinetobacter phage AbP2	YP_009609870.1
Acinetobacter phage WCHABP1	YP_009604496.1
Acinetobacter phage AP22	YP_006383804.1
Acinetobacter phage vB AbaM IME512	AYP69084.1
Acinetobacter phage YMC13/03/R2096	YP_009146765.1
Klebsiella phage KP32	YP_003347555.1
Klebsiella phage KP32	YP_003347556.1
Klebsiella phage KP32 isolate 194	AWN07125.1
Klebsiella phage KP32 isolate 194	AWN07126.1
Klebsiella phage vB KpnP KpV763	AOT28172.1
Klebsiella phage vB KpnP KpV763	AOT28173.1
Klebsiella phage KP32 isolate 192	AWN07083.1
Klebsiella phage KP32 isolate 192	AWN07084.1
Klebsiella phage K5-2	APZ82804.1
Klebsiella phage K5-2	APZ82805.1
Klebsiella phage KP32 isolate 196	AWN07213.1
Klebsiella phage KP32 isolate 196	AWN07214.1
Klebsiella phage vB KpnP KpV766	AOZ65569.1
Klebsiella phage vB KpnP KpV289	YP_009215499.1
Klebsiella phage vB KpnP KpV289	YP_009215498.1
Klebsiella phage vB KpnP IME205	ALT58498.1
Klebsiella phage K5-4	APZ82847.1
Klebsiella phage K5-4	APZ82848.1
Klebsiella phage KpV475	YP_009280720.1
Klebsiella phage KpV71	YP_009302756.1
Klebsiella phage NTUH-K2044-K1-1	YP_009098385.1
Klebsiella phage KpV41	YP_009188797.1
Klebsiella phage KN1-1	BBF66844.1
Klebsiella phage KN4-1	BBF66888.1
Klebsiella phage Henu1	AZS06408.1
Klebsiella phage Kund-ULIP47	QAU05545.1
Klebsiella phage K1-ULIP33	QAU05505.1
Klebsiella phage Kund-ULIP54	QBG78385.1
Klebsiella phage VLC1	QGZ00758.1
Klebsiella phage VLC2	QGZ00819.1
Klebsiella phage VLC3	QGZ00875.1
Klebsiella phage VLC4	QGZ00936.1
Klebsiella phage VLC5	QIW86419.1
Klebsiella phage VLC5	QIW86428.1
Klebsiella phage VLC6	QJI52623.1
Klebsiella phage VLC6	QJI52632.1
Klebsiella virus KpV2883	QMP82097.1
Klebsiella virus KpV2883	QMP82089.1
Klebsiella phage vB KpnP Dlv622	QOI68577.1
Klebsiella phage vB KpnM Seu621	QOI68629.1
Klebsiella phage vB KpnM KpV52	AOZ65386.1
Klebsiella phage K64-1	YP_009153196.1
Klebsiella phage K64-1	YP_009153203.1
Klebsiella phage KpS8	QIW88225.1
Klebsiella phage K11	YP_002003831.1
Klebsiella phage K5	YP_009198668.1
Klebsiella phage K5	YP_009198669.1
Klebsiella phage SH-Kp 152410	AUV61507.1
Klebsiella phage vB KpnP IL33	ARB12452.1
Klebsiella phage vB KpnP PRA33	ARB12406.1
Klebsiella phage vB KpnP BIS33	ARB12500.1
Klebsiella phage vB KpnP IME321	AXE28435.1
Klebsiella phage 2044-307w	ASZ78307.1
Klebsiella phage KP34	YP_003347651.1
Klebsiella phage vB KpnP SU503	YP_009199937.1
Klebsiella phage AltoGao	ASV44946.1
Klebsiella phage vB KpnP SU552A	YP_009204835.1
Klebsiella phage phiKpS2	AWK24039.1
Klebsiella phage KOX1	ARM70347.1
Klebsiella phage JY917	AVI03134.1
Klebsiella phage MezzoGao	ASV44964.1
Klebsiella phage NJS1	AXF39389.1
Klebsiella phage GML-KpCol1	AUE22051.1
Klebsiella phage KPN N141	ASW27458.1
Klebsiella phage 1513	YP_009197879.1
Klebsiella phage vB KpnM KpS110	AUV59228.1
Klebsiella phage vB KpnM KpS110	AUV59229.1
Klebsiella phage vB KpnM KpS110	AUV59230.1
Klebsiella phage vB KpnM KpS110	AUV59234.1
Klebsiella phage Menlow	YP_009796379.1
Klebsiella phage Menlow	AUG87748.1
Klebsiella phage Menlow	AUG87751.1
Klebsiella phage Menlow	AUG87753.1
Klebsiella phage May	AUG87958.1
Klebsiella phage May	AUG87959.1
Klebsiella phage May	AUG87960.1
Klebsiella phage May	AUG87962.1
Klebsiella phage vB KleM RaK2	YP_007007253.1
Klebsiella phage vB KleM RaK2	YP_007007685.1
Klebsiella phage vB KleM RaK2	YP_007007686.1
Klebsiella phage vB KleM RaK2	YP_007007687.1
Klebsiella phage KP32 isolate 195	AWN07172.1
Klebsiella virus 0507KN21	YP_008532046.1
Klebsiella virus 0507KN21	YP_008532047.1
Klebsiella virus 0507KN21	YP_008532048.1
Klebsiella virus 0507KN21	YP_008532049.1
Klebsiella virus 0507KN21	YP_008532051.1
Klebsiella virus 0507KN21	YP_008532050.1
Klebsiella phage 13	AZF89844.1
Klebsiella phage vB KpnP IME337	QEQ50396.1
Klebsiella phage P509	QKY78353.1
Escherichia virus K1-5	YP_654147.1
Escherichia phage K30	YP_004678762.1
Klebsiella phage K64-1	BAW85696.1
Klebsiella phage K64-1	BAW85697.1
Klebsiella phage K64-1	BAQ02780.1
Klebsiella phage K64-1	BAW85692.1
Klebsiella phage K64-1	BAW85695.1
Acinetobacter phage vB AbaP AS12	APW79830.1
Enterobacteria phage HK620	NP_112090.1
Salmonella virus P22	NP_059644.1
Salmonella virus SP6	NP_853609.1
Salmonella virus SP6	NP_853610.1
Salmonella phage 9NA	AIB07058.1
Salmonella phage Det7	YP_009140380.1
Salmonella phage epsilon15	NP_848228.1
Vibrio phage JA-1	YP_008126828.1

### Sheet: Table S2
Table S2. List of phage proteins used in the training data, as negative cases.
Phage name	Protein Accession Number
Escherichia virus T4	NP_049616.1
Escherichia virus T4	NP_049617.1
Escherichia virus T4	NP_049618.1
Escherichia virus T4	NP_049619.1
Escherichia virus T4	NP_049620.1
Escherichia virus T4	NP_049621.1
Escherichia virus T4	NP_049622.1
Escherichia virus T4	NP_049623.1
Escherichia virus T4	NP_049624.1
Escherichia virus T4	NP_049625.1
Escherichia virus T4	NP_049626.1
Escherichia virus T4	NP_049627.1
Escherichia virus T4	NP_049628.1
Escherichia virus T4	NP_049629.1
Escherichia virus T4	NP_049630.1
Escherichia virus T4	NP_049631.1
Escherichia virus T4	NP_049632.1
Escherichia virus T4	NP_049633.1
Escherichia virus T4	NP_049634.1
Escherichia virus T4	NP_049635.1
Escherichia virus T4	NP_049636.1
Escherichia virus T4	NP_049638.1
Escherichia virus T4	NP_049639.1
Escherichia virus T4	NP_049640.1
Escherichia virus T4	NP_049641.1
Escherichia virus T4	NP_049642.1
Escherichia virus T4	NP_049643.1
Escherichia virus T4	NP_049644.1
Escherichia virus T4	NP_049645.1
Escherichia virus T4	NP_049646.1
Escherichia virus T4	NP_049647.1
Escherichia virus T4	NP_049648.1
Escherichia virus T4	NP_049649.1
Escherichia virus T4	NP_049650.1
Escherichia virus T4	NP_049651.1
Escherichia virus T4	NP_049652.1
Escherichia virus T4	NP_049653.1
Escherichia virus T4	NP_049654.1
Escherichia virus T4	NP_049655.1
Escherichia virus T4	NP_049656.2
Escherichia virus T4	NP_049657.1
Escherichia virus T4	NP_049658.1
Escherichia virus T4	NP_049659.1
Escherichia virus T4	NP_049660.1
Escherichia virus T4	NP_049661.1
Escherichia virus T4	NP_049662.1
Escherichia virus T4	NP_049663.1
Escherichia virus T4	NP_049664.1
Escherichia virus T4	NP_049665.1
Escherichia virus T4	NP_049666.1
Escherichia virus T4	NP_049667.1
Escherichia virus T4	NP_049668.1
Escherichia virus T4	NP_049669.1
Escherichia virus T4	NP_049670.1
Escherichia virus T4	NP_049671.1
Escherichia virus T4	NP_049672.1
Escherichia virus T4	NP_813808.1
Escherichia virus T4	NP_049673.1
Escherichia virus T4	NP_049674.1
Escherichia virus T4	NP_049675.1
Escherichia virus T4	NP_049676.1
Escherichia virus T4	NP_049677.1
Escherichia virus T4	NP_049678.1
Escherichia virus T4	NP_049679.1
Escherichia virus T4	NP_049680.1
Escherichia virus T4	NP_049681.1
Escherichia virus T4	NP_049682.1
Escherichia virus T4	NP_049683.1
Escherichia virus T4	NP_049684.1
Escherichia virus T4	NP_049685.1
Escherichia virus T4	NP_049686.1
Escherichia virus T4	NP_049687.1
Escherichia virus T4	NP_049688.1
Escherichia virus T4	NP_049689.1
Escherichia virus T4	NP_049691.2
Escherichia virus T4	NP_049690.1
Escherichia virus T4	NP_049692.1
Escherichia virus T4	NP_049693.2
Escherichia virus T4	NP_049694.1
Escherichia virus T4	NP_049695.1
Escherichia virus T4	NP_049696.1
Escherichia virus T4	NP_049697.1
Escherichia virus T4	NP_049698.1
Escherichia virus T4	NP_049699.1
Escherichia virus T4	NP_049700.1
Escherichia virus T4	NP_049701.1
Escherichia virus T4	NP_049702.1
Escherichia virus T4	NP_049703.1
Escherichia virus T4	NP_049704.1
Escherichia virus T4	NP_049705.1
Escherichia virus T4	NP_049706.1
Escherichia virus T4	NP_049707.1
Escherichia virus T4	NP_049710.1
Escherichia virus T4	NP_049711.1
Escherichia virus T4	NP_049712.1
Escherichia virus T4	NP_813809.1
Escherichia virus T4	NP_049713.1
Escherichia virus T4	NP_049714.1
Escherichia virus T4	NP_049715.1
Escherichia virus T4	NP_049716.1
Escherichia virus T4	NP_049717.1
Escherichia virus T4	NP_049718.1
Escherichia virus T4	NP_049719.1
Escherichia virus T4	NP_049721.1
Escherichia virus T4	NP_049722.1
Escherichia virus T4	NP_049723.1
Escherichia virus T4	NP_049724.1
Escherichia virus T4	NP_049725.1
Escherichia virus T4	NP_049726.1
Escherichia virus T4	NP_049727.1
Escherichia virus T4	NP_049728.1
Escherichia virus T4	NP_049729.1
Escherichia virus T4	NP_049730.1
Escherichia virus T4	NP_049731.1
Escherichia virus T4	NP_049732.1
Escherichia virus T4	NP_049733.1
Escherichia virus T4	NP_049734.1
Escherichia virus T4	NP_049735.1
Escherichia virus T4	NP_049736.1
Escherichia virus T4	NP_049737.1
Escherichia virus T4	NP_049738.1
Escherichia virus T4	NP_049739.1
Escherichia virus T4	NP_049740.1
Escherichia virus T4	NP_049741.1
Escherichia virus T4	NP_049742.1
Escherichia virus T4	NP_049743.1
Escherichia virus T4	NP_049744.1
Escherichia virus T4	NP_049745.2
Escherichia virus T4	NP_049746.1
Escherichia virus T4	NP_049747.1
Escherichia virus T4	NP_049748.1
Escherichia virus T4	NP_049749.1
Escherichia virus T4	NP_049750.1
Escherichia virus T4	NP_049751.1
Escherichia virus T4	NP_049752.1
Escherichia virus T4	NP_049753.1
Escherichia virus T4	NP_049754.1
Escherichia virus T4	NP_049755.1
Escherichia virus T4	NP_049756.1
Escherichia virus T4	NP_049757.1
Escherichia virus T4	NP_049758.1
Escherichia virus T4	NP_049759.1
Escherichia virus T4	NP_049760.1
Escherichia virus T4	NP_049761.1
Escherichia virus T4	NP_049762.1
Escherichia virus T4	NP_049763.1
Escherichia virus T4	NP_049764.1
Escherichia virus T4	NP_049765.1
Escherichia virus T4	NP_049766.1
Escherichia virus T4	NP_049767.1
Escherichia virus T4	NP_049771.1
Escherichia virus T4	NP_049775.1
Escherichia virus T4	NP_049783.1
Escherichia virus T4	NP_049860.1
Escherichia virus T4	NP_049861.1
Escherichia virus T4	NP_049862.1
Escherichia virus T4	NP_049863.1
